# Self-amplifying mRNA expression is governed by mitochondrial machinery and ACSL4

**DOI:** 10.1101/2025.06.13.659366

**Authors:** Lara F. Tshering, Chong Wang, Qing Xiang, Sharmistha Kundu, Alicia Solórzano, Javier Chaparro-Riggers, Laura Lin, Azadeh Paksa

## Abstract

RNA-based vaccines offer a superior efficacious and economic approach over traditional vaccines. However, current dose requirement and short half-life of conventional modified mRNA (modRNA) may hinder the development of more effective vaccines. Self-amplifying mRNA (saRNA) is a modality that has the potential to address these limitations by reducing delivery dosage and enhancing the duration of expression over modRNA. Despite marked success in preclinical studies, saRNA vaccines have thus far underperformed in most clinical trials. We hypothesized that non-optimal human cellular context limits saRNA expression, and that elucidating the factors underlying saRNA expression would be key in developing saRNA as a viable therapeutic modality. To identify factors involved in the regulation of saRNA, we performed a quasi-genome-wide CRISPR knockout screen, which revealed that saRNA expression in human cells is linked to mitochondrial function and governed by ACSL4. We validated these findings through pharmacological intervention and single gene editing, demonstrating that ACSL4-mediated regulation is unique to saRNA and does not impact modRNA. Moreover, we show that modulating ACSL4 leads to improved saRNA expression across multiple cell types. We demonstrate for the first time that mitochondrial function and ACSL4 play key roles in saRNA expression, providing insight for the development and implementation of saRNA as a therapeutic modality.
