## Supplementary material for "Self-amplifying mRNA expression is governed by mitochondrial machinery and ACSL4": Table 1

### Sheet: Table1
Gene ID	Gene Name	Appears in (Gene Set)
AC011511.1	Ferredoxin-2, mitochondrial
AC024592.3	3-galactosyl-N-acetylglucosaminide 4-alpha-L-fucosyltransferase FUT3
ACSL4	Long-chain-fatty-acid--CoA ligase 4	GO:mitochondrion; WP:Ferroptosis
AL121594.3	Mitochondrial ribonuclease P catalytic subunit
AL360181.3	Proline-rich acidic protein 1
ATP5H	ATP synthase subunit d, mitochondrial
ATP8B2	Phospholipid-transporting ATPase ID
AURKAIP1	Small ribosomal subunit protein mS38	GO:mitochondrion
B3GALT6	Beta-1,3-galactosyltransferase 6
B3GAT3	Galactosylgalactosylxylosylprotein 3-beta-glucuronosyltransferase 3
BCS1L	Mitochondrial chaperone BCS1	GO:mitochondrion
COA7	Cytochrome c oxidase assembly factor 7	GO:mitochondrion
COX15	Cytochrome c oxidase assembly protein COX15 homolog	GO:mitochondrion
COX17	Cytochrome c oxidase copper chaperone	GO:mitochondrion
COX5A	Cytochrome c oxidase subunit 5A, mitochondrial	GO:mitochondrion; GOBP:OXPHOS
COX6B1	Cytochrome c oxidase subunit 6B1	GO:mitochondrion; GOBP:OXPHOS
COX6C	Cytochrome c oxidase subunit 6C	GO:mitochondrion; GOBP:OXPHOS
COX7C	Cytochrome c oxidase subunit 7C, mitochondrial	GO:mitochondrion; GOBP:OXPHOS
CYC1	Cytochrome c1, heme protein, mitochondrial	GO:mitochondrion; GOBP:OXPHOS
CYCS	Cytochrome c	GO:mitochondrion; GOBP:OXPHOS
DLD	Probable D-lactate dehydrogenase, mitochondrial	GO:mitochondrion; GOBP:OXPHOS
DMAC1	Distal membrane-arm assembly complex protein 1	GO:mitochondrion
EIF4G2	Eukaryotic translation initiation factor 4 gamma 2
FARS2	Phenylalanine--tRNA ligase, mitochondrial	GO:mitochondrion
GTPBP8	GTP-binding protein 8	GO:mitochondrion
HSD17B10	3-hydroxyacyl-CoA dehydrogenase type-2	GO:mitochondrion
LRPPRC	Leucine-rich PPR motif-containing protein, mitochondrial	GO:mitochondrion
MAT2A	S-adenosylmethionine synthase isoform type-2
MRPL10	Large ribosomal subunit protein uL10m	GO:mitochondrion
MRPL16	Large ribosomal subunit protein uL16m	GO:mitochondrion
MRPL21	Large ribosomal subunit protein bL21m	GO:mitochondrion
MRPL27	Large ribosomal subunit protein bL27m	GO:mitochondrion
MRPL3	Large ribosomal subunit protein uL3m	GO:mitochondrion
MRPL36	Large ribosomal subunit protein bL36m	GO:mitochondrion
MRPL41	Large ribosomal subunit protein mL41	GO:mitochondrion
MRPL44	Large ribosomal subunit protein mL44	GO:mitochondrion
MRPL47	Large ribosomal subunit protein uL29m	GO:mitochondrion
MRPL48	Large ribosomal subunit protein mL48	GO:mitochondrion
MRPL53	Large ribosomal subunit protein mL53	GO:mitochondrion
MRPL58	Large ribosomal subunit protein mL62	GO:mitochondrion
MRPS11	Small ribosomal subunit protein uS11m	GO:mitochondrion
MRPS16	Small ribosomal subunit protein bS16m	GO:mitochondrion
MRPS17	Small ribosomal subunit protein uS17m	GO:mitochondrion
MRPS18A	Large ribosomal subunit protein mL66	GO:mitochondrion
MRPS18B	Small ribosomal subunit protein mS40	GO:mitochondrion
MRPS18C	Small ribosomal subunit protein bS18m	GO:mitochondrion
MRPS33	Small ribosomal subunit protein mS33	GO:mitochondrion
MRPS35	Small ribosomal subunit protein bS1m	GO:mitochondrion
MRPS35	Small ribosomal subunit protein mS35	GO:mitochondrion
MRPS6	Small ribosomal subunit protein bS6m	GO:mitochondrion
MTERF3	Transcription termination factor 3, mitochondrial	GO:mitochondrion
MTG2	Mitochondrial ribosome-associated GTPase 2	GO:mitochondrion
NDUFA13	NADH dehydrogenase [ubiquinone] 1 alpha subcomplex subunit 13	GO:mitochondrion; GOBP:OXPHOS
NDUFA5	NADH dehydrogenase [ubiquinone] 1 alpha subcomplex subunit 5	GO:mitochondrion; GOBP:OXPHOS
NDUFA9	NADH dehydrogenase [ubiquinone] 1 alpha subcomplex subunit 9, mitochondrial	GO:mitochondrion; GOBP:OXPHOS
NDUFAB1	Acyl carrier protein, mitochondrial	GO:mitochondrion; GOBP:OXPHOS
NDUFAF1	Complex I intermediate-associated protein 30, mitochondrial	GO:mitochondrion; GOBP:OXPHOS
NDUFAF5	Arginine-hydroxylase NDUFAF5, mitochondrial	GO:mitochondrion
NDUFAF7	Protein arginine methyltransferase NDUFAF7, mitochondrial	GO:mitochondrion
NDUFB11	NADH dehydrogenase [ubiquinone] 1 beta subcomplex subunit 11, mitochondrial	GO:mitochondrion; GOBP:OXPHOS
NDUFB4	NADH dehydrogenase [ubiquinone] 1 beta subcomplex subunit 4	GO:mitochondrion; GOBP:OXPHOS
NDUFB9	NADH dehydrogenase [ubiquinone] 1 beta subcomplex subunit 9	GO:mitochondrion; GOBP:OXPHOS
NDUFC1	NADH dehydrogenase [ubiquinone] 1 subunit C1, mitochondrial	GO:mitochondrion; GOBP:OXPHOS
NDUFS3	NADH dehydrogenase [ubiquinone] iron-sulfur protein 3, mitochondrial	GO:mitochondrion; GOBP:OXPHOS
NDUFS5	NADH dehydrogenase [ubiquinone] iron-sulfur protein 5	GO:mitochondrion; GOBP:OXPHOS
NDUFS7	NADH dehydrogenase [ubiquinone] iron-sulfur protein 7, mitochondrial	GO:mitochondrion; GOBP:OXPHOS
NDUFS8	NADH dehydrogenase [ubiquinone] iron-sulfur protein 8, mitochondrial	GO:mitochondrion; GOBP:OXPHOS
NDUFV1	NADH dehydrogenase [ubiquinone] flavoprotein 1, mitochondrial	GO:mitochondrion; GOBP:OXPHOS
OPA1	Dynamin-like 120 kDa protein, mitochondrial	GO:mitochondrion
PI4KB	Phosphatidylinositol 4-kinase beta	GO:mitochondrion
PNPT1	Polyribonucleotide nucleotidyltransferase 1, mitochondrial	GO:mitochondrion
PPA1	Inorganic pyrophosphatase
PRKRA	Interferon-inducible double-stranded RNA-dependent protein kinase activator A
PTAR1	Protein prenyltransferase alpha subunit repeat-containing protein 1
PTCD3	Small ribosomal subunit protein mS39	GO:mitochondrion
QRSL1	Glutamyl-tRNA(Gln) amidotransferase subunit A, mitochondrial	GO:mitochondrion
RBFA	Putative ribosome-binding factor A, mitochondrial	GO:mitochondrion
REXO2	Oligoribonuclease, mitochondrial	GO:mitochondrion
RPUSD4	Pseudouridylate synthase RPUSD4, mitochondrial	GO:mitochondrion
RTN4IP1	Reticulon-4-interacting protein 1, mitochondrial	GO:mitochondrion
SARS2	Serine--tRNA ligase, mitochondrial	GO:mitochondrion
SCO1	Protein SCO1 homolog, mitochondrial	GO:mitochondrion
SCO2	Protein SCO2 homolog, mitochondrial	GO:mitochondrion
SLIRP	SRA stem-loop-interacting RNA-binding protein, mitochondrial	GO:mitochondrion
SNAP23	Synaptosomal-associated protein 23	GO:mitochondrion
TEFM	Transcription elongation factor, mitochondrial	GO:mitochondrion; GOBP:OXPHOS
TFB2M	Dimethyladenosine transferase 2, mitochondrial	GO:mitochondrion
TIMM10	Mitochondrial import inner membrane translocase subunit Tim10	GO:mitochondrion
TMEM189	Transmembrane protein 189 Plasmanylethanolamine desaturase 1 (PEDS1)
TMEM41B	Transmembrane protein 41B
TUFM	Elongation factor Tu, mitochondrial	GO:mitochondrion
TWNK	Twinkle mtDNA helicase	GO:mitochondrion
UPF2	Regulator of nonsense transcripts 2
UQCRC1	Cytochrome b-c1 complex subunit 1, mitochondrial	GO:mitochondrion; GOBP:OXPHOS
UQCRC2	Cytochrome b-c1 complex subunit 2, mitochondrial	GO:mitochondrion; GOBP:OXPHOS
UQCRFS1	Cytochrome b-c1 complex subunit Rieske, mitochondrial	GO:mitochondrion; GOBP:OXPHOS
UQCRQ	Cytochrome b-c1 complex subunit 8	GO:mitochondrion; GOBP:OXPHOS
VARS2	Valine--tRNA ligase, mitochondrial	GO:mitochondrion
YARS2	Tyrosine--tRNA ligase, mitochondrial	GO:mitochondrion
ZBTB17	Zinc finger and BTB domain-containing protein 17
