## Supplemental Table 1 for "Self-amplifying mRNA expression is governed by mitochondrial machinery and ACSL4"

### Sheet: summary
Dual mCherry/GFP hits			Single mCherry hits			Common to all
id	pool		id	pool		id	pool
ACSL4	A		NEDD8	A		AURKB	A
ATP5H	A		NVL	A		EXT1	A
ATP8B2	A		SLC35A2	A		EXT2	A
B3GALT6	A		CFL1	B		EXTL3	A
B3GAT3	A		MAD2L2	B		NDST1	A
BCS1L	A		MOB4	B		SLC35B2	A
DLD	A		CAPZB	C		SLC39A9	A
HSD17B10	A					BIRC5	B
MAT2A	A					COG7	B
PI4KB	A					NCKAP1	B
PNPT1	A					TMEM165	C
PPA1	A
QRSL1	A
AC011511.1	B
AC024592.3	B
AL121594.3	B
AURKAIP1	B
COA7	B
COX15	B
COX5A	B
COX6C	B
COX7C	B
EIF4G2	B
FARS2	B
GTPBP8	B
LRPPRC	B
MRPL10	B
MRPL16	B
MRPL36	B
MRPL41	B
MRPL53	B
MRPL58	B
MRPS11	B
MRPS18B	B
MRPS18C	B
MRPS33	B
MRPS35	B
MRPS6	B
MTERF3	B
NDUFA13	B
NDUFA5	B
NDUFAF5	B
NDUFB11	B
NDUFB4	B
NDUFC1	B
NDUFS3	B
NDUFS5	B
NDUFS7	B
NDUFV1	B
PRKRA	B
PTAR1	B
PTCD3	B
RBFA	B
REXO2	B
RPUSD4	B
SARS2	B
SLIRP	B
TEFM	B
TFB2M	B
TIMM10	B
TMEM189	B
TUFM	B
TWNK	B
UPF2	B
UQCRC2	B
UQCRQ	B
VARS2	B
ZBTB17	B
AC005833.2	C
AL360181.3	C
ATP5J2-PTCD1	C
COX17	C
COX6B1	C
CYC1	C
CYCS	C
DMAC1	C
MRPL21	C
MRPL27	C
MRPL3	C
MRPL44	C
MRPL47	C
MRPL48	C
MRPS16	C
MRPS17	C
MRPS18A	C
MTG2	C
NDUFA9	C
NDUFAB1	C
NDUFAF1	C
NDUFAF7	C
NDUFB9	C
NDUFS8	C
OPA1	C
RTN4IP1	C
SCO1	C
SCO2	C
SNAP23	C
TMEM41B	C
UQCRC1	C
UQCRFS1	C
YARS2	C

### Sheet: dual mCherryGFP Batch 1
id	num	neg|p-value	neg|fdr	neg|lfc	pool
ACSL4	4	9.9388e-07	0.000248	-0.41403	A
ATP2A2	4	9.9388e-07	0.000248	-0.46026	A
ATP5O	4	9.9388e-07	0.000248	-0.39978	A
ATP6AP1	4	9.9388e-07	0.000248	-0.39268	A
ATP6V0B	4	9.9388e-07	0.000248	-0.35286	A
ATP8B2	4	9.9388e-07	0.000248	-0.31794	A
B3GAT3	4	9.9388e-07	0.000248	-0.30402	A
B4GALT7	4	9.9388e-07	0.000248	-0.67359	A
DHX36	4	9.9388e-07	0.000248	-0.30531	A
EXT1	4	9.9388e-07	0.000248	-0.94813	A
EXT2	4	9.9388e-07	0.000248	-0.74836	A
EXTL3	4	9.9388e-07	0.000248	-0.8134	A
GAPDH	4	9.9388e-07	0.000248	-0.36452	A
KAT8	4	9.9388e-07	0.000248	-0.50721	A
NDST1	4	9.9388e-07	0.000248	-0.6142	A
PCYT2	4	9.9388e-07	0.000248	-0.52655	A
QRSL1	4	9.9388e-07	0.000248	-0.39255	A
SELENOI	4	9.9388e-07	0.000248	-0.70345	A
SLC35B2	4	9.9388e-07	0.000248	-0.70791	A
SLC39A9	4	9.9388e-07	0.000248	-0.92866	A
LIAS	4	6.9571e-06	0.00165	-0.46494	A
PNPT1	4	8.9449e-06	0.002025	-0.41478	A
ARFRP1	4	1.0933e-05	0.002269	-0.51781	A
HSD17B12	4	1.0933e-05	0.002269	-0.29926	A
DLD	4	1.292e-05	0.002574	-0.38495	A
RNASEK	4	1.4908e-05	0.002856	-0.40413	A
HSD17B10	4	1.6896e-05	0.003117	-0.37813	A
ATP6V0D1	4	3.4786e-05	0.006188	-0.35038	A
ATP6V1E1	4	4.2737e-05	0.00734	-0.457	A
EARS2	4	5.0688e-05	0.008416	-0.47225	A
ATP6V1G1	4	8.0504e-05	0.012935	-0.34836	A
PCYT1A	4	8.4479e-05	0.01315	-0.27993	A
B3GALT6	4	0.00011827	0.017618	-0.23236	A
SETD1A	4	0.00012026	0.017618	-0.30194	A
ATP6V1F	4	0.00012423	0.01768	-0.38778	A
ATP6V1A	4	0.00012821	0.017739	-0.35656	A
ATP2C1	4	0.00014212	0.018629	-0.24272	A
LONP1	4	0.00014014	0.018629	-0.29637	A
SPTLC2	4	0.00018585	0.023737	-0.36536	A
AURKB	4	0.00019182	0.023886	-0.43201	A
MARS	4	0.00021567	0.026201	-0.3113	A
ELOVL6	4	0.00022561	0.026756	-0.21019	A
PPA1	4	0.00025145	0.028915	-0.28045	A
UBE2I	4	0.00025543	0.028915	-0.33204	A
SUPV3L1	4	0.00027332	0.030253	-0.38361	A
ATP6V1C1	4	0.00033692	0.035917	-0.30874	A
SVOPL	4	0.00033891	0.035917	-0.060672	A
PPIL2	4	0.00036873	0.038263	-0.34742	A
PI4KB	4	0.00039656	0.040311	-0.35466	A
GUK1	4	0.00043234	0.043069	-0.34954	A
FDX1	4	0.00045023	0.043972	-0.27314	A
COQ2	4	0.00059533	0.056137	-0.26447	A
DLST	4	0.00059732	0.056137	-0.22249	A
SKP1	4	0.000649	0.059864	-0.27777	A
GLYAT	4	0.00081796	0.074077	-0.24409	A
BCS1L	4	0.00085771	0.076291	-0.38741	A
COPS5	4	0.00089747	0.078426	-0.34092	A
ATP5H	4	0.00095114	0.081683	-0.305	A
DDX42	4	0.00099089	0.083655	-0.22538	A
ATG4A	4	0.0010505	0.084398	-0.26204	A
ATP6V1B2	4	0.0010366	0.084398	-0.31669	A
KANSL1	4	0.0010426	0.084398	-0.31118	A
UBA3	4	0.0011042	0.087302	-0.19373	A
GPI	4	0.0011459	0.088728	-0.24372	A
MAT2A	4	0.0011579	0.088728	-0.30791	A
ATP6V1D	4	0.0012115	0.091434	-0.29542	A
ATP5F1	4	0.0012751	0.094798	-0.32722	A
TET1	4	0.0013248	0.097044	-0.20687	A
AL109827.1	4	9.6407e-07	0.000165	-0.61431	B
BIRC5	4	9.6407e-07	0.000165	-0.90634	B
COG7	4	9.6407e-07	0.000165	-0.86398	B
COX15	4	9.6407e-07	0.000165	-0.52585	B
COX16	4	9.6407e-07	0.000165	-0.61334	B
COX6C	4	9.6407e-07	0.000165	-0.59625	B
COX7B	4	9.6407e-07	0.000165	-0.69487	B
FARS2	4	9.6407e-07	0.000165	-0.74949	B
FBXW7	4	9.6407e-07	0.000165	-0.46813	B
LARS2	4	9.6407e-07	0.000165	-1.0021	B
LRPPRC	4	9.6407e-07	0.000165	-0.73524	B
MRPL53	4	9.6407e-07	0.000165	-0.76014	B
MRPS22	4	9.6407e-07	0.000165	-0.67613	B
MRPS35	4	9.6407e-07	0.000165	-0.7923	B
NDUFA5	4	9.6407e-07	0.000165	-0.55933	B
NDUFC1	4	9.6407e-07	0.000165	-0.57739	B
NDUFS3	4	9.6407e-07	0.000165	-0.63918	B
NDUFS5	4	9.6407e-07	0.000165	-0.91364	B
PRKRA	4	9.6407e-07	0.000165	-1.3191	B
REXO2	4	9.6407e-07	0.000165	-0.61569	B
RPUSD4	4	9.6407e-07	0.000165	-0.773	B
SACM1L	4	9.6407e-07	0.000165	-0.74256	B
SARS2	4	9.6407e-07	0.000165	-0.78611	B
TEFM	4	9.6407e-07	0.000165	-0.54544	B
TFB2M	4	9.6407e-07	0.000165	-0.46848	B
TUFM	4	9.6407e-07	0.000165	-0.78106	B
UQCRC2	4	9.6407e-07	0.000165	-0.85545	B
UQCRQ	4	9.6407e-07	0.000165	-0.65156	B
VARS2	4	9.6407e-07	0.000165	-0.63146	B
ZBTB17	4	9.6407e-07	0.000165	-0.57348	B
NDUFB4	4	4.8203e-06	0.000798	-0.62625	B
MRPS6	4	8.6766e-06	0.00135	-0.50162	B
PQBP1	4	8.6766e-06	0.00135	-0.53669	B
TWNK	3	1.0605e-05	0.001602	-0.53717	B
HSPA9	4	1.2533e-05	0.001788	-0.62499	B
NDUFAF5	4	1.2533e-05	0.001788	-0.40633	B
NDUFV1	4	2.4102e-05	0.003345	-0.6423	B
AURKAIP1	4	4.3383e-05	0.005181	-0.56958	B
COA6	4	4.1455e-05	0.005181	-0.59756	B
COX5A	4	4.3383e-05	0.005181	-0.41371	B
MRPL13	4	3.9527e-05	0.005181	-0.50022	B
MRPS33	4	4.3383e-05	0.005181	-0.45062	B
MTERF3	4	4.1455e-05	0.005181	-0.45133	B
COG8	8	4.5311e-05	0.005288	-0.47809	B
RBFA	4	4.7239e-05	0.005391	-0.44167	B
CHCHD4	3	5.3024e-05	0.005672	-0.47709	B
GET4	4	5.3024e-05	0.005672	-0.27139	B
PTCD3	4	5.3024e-05	0.005672	-0.48616	B
MRPL36	4	6.2664e-05	0.006436	-0.51228	B
VPS52	3	6.2664e-05	0.006436	-0.51599	B
MRPS18C	4	7.4233e-05	0.007474	-0.53189	B
HIGD2A	4	7.6161e-05	0.007521	-0.36826	B
SLIRP	4	7.809e-05	0.007566	-0.51127	B
MRPL58	4	8.0018e-05	0.007609	-0.34103	B
EIF3H	4	9.9299e-05	0.009271	-0.49945	B
AL121594.3	4	0.00010123	0.009282	-0.48578	B
EIF4G2	4	0.00012436	0.01062	-0.48198	B
MRPL41	4	0.00012822	0.01062	-0.55351	B
PRELID3B	4	0.00012244	0.01062	-0.57031	B
SPOUT1	4	0.00012244	0.01062	-0.4015	B
TIMM10	4	0.00011858	0.01062	-0.54754	B
ZNF207	4	0.00012629	0.01062	-0.44212	B
AC024592.3	4	0.00014943	0.01218	-0.48245	B
SMC3	4	0.00020342	0.016321	-0.36785	B
MTG1	4	0.0002092	0.016527	-0.25463	B
EXOSC5	4	0.00021884	0.017027	-0.42012	B
NDUFS7	4	0.00024777	0.018989	-0.49922	B
COA3	4	0.00026319	0.019448	-0.40197	B
MRPS11	4	0.00026126	0.019448	-0.32472	B
NDUFA13	4	0.00026512	0.019448	-0.42409	B
COA7	4	0.00031911	0.023079	-0.32404	B
TMEM189	4	0.00032682	0.023309	-0.36105	B
PTPN5	4	0.0003326	0.023396	0.052464	B
MRPL16	4	0.00035767	0.024819	-0.36992	B
MRPS18B	4	0.00036538	0.025017	-0.45111	B
SELENOK	4	0.0003943	0.026641	-0.27236	B
NDUFB11	4	0.00040973	0.027324	-0.27522	B
MRPL10	4	0.00041744	0.027482	-0.46961	B
COPS2	4	0.0004348	0.028262	-0.29891	B
COX7C	4	0.00046757	0.030012	-0.38868	B
PCBP1	4	0.00065075	0.041113	-0.31452	B
POLR3A	4	0.00065653	0.041113	-0.52966	B
INTS3	4	0.00068738	0.042527	-0.40366	B
ARHGDIA	4	0.00070666	0.043157	-0.28751	B
NCKAP1	4	0.00071438	0.043157	-0.30324	B
CAB39	4	0.00079343	0.047375	-0.31268	B
POLR3H	4	0.001019	0.060146	-0.2838	B
OSBPL9	4	0.0010383	0.060587	-0.28287	B
GTPBP8	4	0.0010653	0.060891	-0.43618	B
UPF2	4	0.0010672	0.060891	-0.36937	B
MRPL55	4	0.0011154	0.062258	-0.41214	B
MRPS21	4	0.0011039	0.062258	-0.27583	B
ARAP1	4	0.0011559	0.063824	-0.23692	B
MRPL46	4	0.0012041	0.065778	-0.42836	B
AC011511.1	4	0.0012311	0.066545	-0.27219	B
LIN52	4	0.0013391	0.070873	-0.42412	B
PPP1R7	4	0.0013314	0.070873	-0.28937	B
TRAPPC1	4	0.0013526	0.070873	-0.31707	B
PTAR1	4	0.0013834	0.071757	-0.26788	B
ZNF407	4	0.0014239	0.073119	-0.34708	B
GPR89A	4	0.0015589	0.079257	-0.35993	B
TMEM164	4	0.0016727	0.084207	-0.24657	B
POLR3B	4	0.0017266	0.086081	-0.563	B
RPL39	2	0.0017883	0.0883	-0.48923	B
LCA5L	4	0.0018674	0.091325	-0.23165	B
COG1	4	0.0019195	0.092985	-0.36034	B
TIGD7	4	0.0020197	0.096928	-0.18636	B
DAPL1	4	0.0020409	0.097039	-0.16496	B
UBR1	4	0.0021258	0.100145	-0.18877	B
AC005833.2	4	9.6351e-07	0.00033	-0.4532	C
COG5	4	9.6351e-07	0.00033	-0.64043	C
COX17	4	9.6351e-07	0.00033	-0.57783	C
COX6B1	4	9.6351e-07	0.00033	-0.50295	C
CYCS	4	9.6351e-07	0.00033	-0.66702	C
MRPL21	4	9.6351e-07	0.00033	-0.39156	C
MRPL3	4	9.6351e-07	0.00033	-0.36898	C
MRPL57	4	9.6351e-07	0.00033	-0.72659	C
MRPS16	4	9.6351e-07	0.00033	-0.52288	C
NDUFA9	4	9.6351e-07	0.00033	-0.53064	C
NDUFAF1	4	9.6351e-07	0.00033	-0.57595	C
SCO1	4	9.6351e-07	0.00033	-0.3415	C
SCO2	8	9.6351e-07	0.00033	-0.35103	C
TMEM165	4	9.6351e-07	0.00033	-0.52785	C
VPS18	4	9.6351e-07	0.00033	-0.38293	C
HYOU1	4	6.7445e-06	0.001824	-0.48465	C
MTG2	4	6.7445e-06	0.001824	-0.54146	C
NDUFB9	4	6.7445e-06	0.001824	-0.39377	C
PPP1R8	4	6.7445e-06	0.001824	-0.31897	C
UQCRC1	4	8.6716e-06	0.002228	-0.47458	C
MRPL48	4	1.0599e-05	0.002475	-0.53853	C
YARS2	4	1.0599e-05	0.002475	-0.5569	C
MRPS18A	4	1.2526e-05	0.002798	-0.41665	C
TSFM	4	2.6015e-05	0.005569	-0.39632	C
UQCRFS1	4	3.3723e-05	0.006931	-0.48352	C
DMAC1	4	3.565e-05	0.007045	-0.45317	C
CYC1	4	4.5285e-05	0.008618	-0.45952	C
MRPS23	4	5.1066e-05	0.009371	-0.37841	C
MRPL47	4	5.492e-05	0.00973	-0.46506	C
POLRMT	4	6.6482e-05	0.011019	-0.39211	C
TMEM41B	4	6.6482e-05	0.011019	-0.44795	C
ATP5J2-PTCD1	4	7.6117e-05	0.011851	-0.45403	C
RTN4IP1	4	7.6117e-05	0.011851	-0.33311	C
MRPL30	4	8.3825e-05	0.012306	-0.24371	C
PEX5	4	8.3825e-05	0.012306	-0.319	C
SNAP23	4	0.00010117	0.014439	-0.30969	C
BCCIP	4	0.00012429	0.01726	-0.42582	C
NDUFAB1	4	0.00014934	0.020193	-0.33235	C
ZDHHC24	4	0.00016091	0.021198	-0.20481	C
LRRC37A	4	0.00021486	0.026215	-0.22023	C
MRPL27	4	0.00021293	0.026215	-0.38978	C
MRPL44	4	0.00021293	0.026215	-0.3959	C
NDUFAF7	4	0.00022257	0.026215	-0.36154	C
NDUFS8	4	0.0002245	0.026215	-0.27787	C
AL360181.3	4	0.00028809	0.032178	-0.23831	C
MRPL23	4	0.00028809	0.032178	-0.3008	C
NDUFA2	4	0.0003035	0.033179	-0.39178	C
ASNA1	4	0.00033626	0.033606	-0.39186	C
IGSF5	4	0.00033626	0.033606	-0.051133	C
MTRF1L	4	0.00034012	0.033606	-0.28056	C
ORAOV1	4	0.00031507	0.033606	-0.31859	C
SF3A3	4	0.00033626	0.033606	-0.28286	C
GTPBP10	4	0.00041527	0.040258	-0.33547	C
NUBPL	4	0.0005174	0.04923	-0.24374	C
MRPS17	4	0.00063495	0.059316	-0.3279	C
DNLZ	4	0.00065037	0.059671	-0.29226	C
OPA1	4	0.00068313	0.061577	-0.29442	C
URGCP-MRPS24	4	0.00078333	0.069392	-0.25627	C
CTCF	4	0.00087583	0.076271	-0.36327	C
HNRNPL	4	0.00094327	0.080776	-0.28241	C
EMC8	4	0.0011379	0.095845	-0.01562	C
GTF3C1	4	0.0011649	0.096535	-0.24641	C

### Sheet: dual mCherryGFP Batch 2
id	num	neg|p-value	neg|fdr	neg|lfc	pool
AURKB	4	9.9388e-07	0.000381	-0.43005	A
B4GALT7	4	9.9388e-07	0.000381	-0.46979	A
EXT1	4	9.9388e-07	0.000381	-0.52771	A
EXT2	4	9.9388e-07	0.000381	-0.52738	A
EXTL3	4	9.9388e-07	0.000381	-0.57284	A
HSD17B10	4	9.9388e-07	0.000381	-0.40805	A
HSD17B12	4	9.9388e-07	0.000381	-0.51972	A
PCYT2	4	9.9388e-07	0.000381	-0.48733	A
PDSS1	4	9.9388e-07	0.000381	-0.45395	A
SELENOI	4	9.9388e-07	0.000381	-0.61113	A
SLC2A1	4	9.9388e-07	0.000381	-0.34499	A
SLC35B2	4	9.9388e-07	0.000381	-0.60437	A
SLC39A9	4	9.9388e-07	0.000381	-0.49083	A
ATP8B2	4	2.9816e-06	0.001061	-0.44204	A
BCS1L	4	3.081e-05	0.01021	-0.39966	A
LIPT1	4	3.2798e-05	0.01021	-0.32551	A
B3GALT6	4	4.2737e-05	0.012522	-0.3232	A
CDIPT	4	7.6528e-05	0.020063	-0.29108	A
NDST1	4	7.4541e-05	0.020063	-0.29818	A
ACSL4	4	9.0443e-05	0.022525	-0.35819	A
INPP4A	4	0.00010038	0.02381	-0.31846	A
ENO1	4	0.00013219	0.029928	-0.28889	A
SOD2	4	0.00016399	0.035514	-0.293	A
PPA1	4	0.00021965	0.045586	-0.26459	A
B3GAT3	4	0.00026536	0.047207	-0.28761	A
MAT2A	4	0.00025145	0.047207	-0.4161	A
PCYT1A	4	0.00025543	0.047207	-0.33144	A
PDE11A	8	0.00026338	0.047207	-0.16271	A
HDAC3	4	0.00027729	0.047627	-0.2325	A
QRSL1	4	0.00030512	0.05066	-0.34696	A
CERS2	4	0.00035084	0.052955	-0.23305	A
DLD	4	0.00035084	0.052955	-0.33621	A
PIAS4	4	0.00033891	0.052955	-0.047165	A
COQ2	4	0.00036276	0.053145	-0.23481	A
COPS5	4	0.00041047	0.056793	-0.27454	A
PI4KB	4	0.00041047	0.056793	-0.30072	A
PNPT1	4	0.00044029	0.059272	-0.36067	A
SKP1	4	0.00057347	0.075169	-0.3935	A
ATP5H	4	0.00064503	0.082381	-0.32045	A
TRIT1	4	0.00073249	0.091213	-0.2659	A
JMJD6	4	0.00076429	0.092527	-0.33123	A
NMT1	4	0.00078019	0.092527	-0.31689	A
USP9X	4	0.00083585	0.096822	-0.37792	A
AC011511.1	4	9.6407e-07	0.00019	-0.55676	B
AC024592.3	4	9.6407e-07	0.00019	-0.74203	B
COX15	4	9.6407e-07	0.00019	-0.64223	B
FBXW7	4	9.6407e-07	0.00019	-0.50549	B
LARS2	4	9.6407e-07	0.00019	-0.68721	B
MCRS1	4	9.6407e-07	0.00019	-0.42444	B
MRPL10	4	9.6407e-07	0.00019	-0.54096	B
MRPL41	4	9.6407e-07	0.00019	-0.55465	B
MRPS6	4	9.6407e-07	0.00019	-0.5666	B
MTG1	4	9.6407e-07	0.00019	-0.62838	B
NDUFA1	4	9.6407e-07	0.00019	-0.78303	B
NDUFAF5	4	9.6407e-07	0.00019	-0.57948	B
NDUFB11	4	9.6407e-07	0.00019	-0.63246	B
NDUFB4	4	9.6407e-07	0.00019	-0.85475	B
NDUFS3	4	9.6407e-07	0.00019	-0.6987	B
NDUFS7	4	9.6407e-07	0.00019	-0.54633	B
PRKRA	4	9.6407e-07	0.00019	-1.1102	B
RBFA	4	9.6407e-07	0.00019	-0.7417	B
REXO2	4	9.6407e-07	0.00019	-0.69846	B
RPUSD4	4	9.6407e-07	0.00019	-0.67457	B
SARS2	4	9.6407e-07	0.00019	-0.64424	B
SEPSECS	4	9.6407e-07	0.00019	-0.50747	B
TEFM	4	9.6407e-07	0.00019	-0.60963	B
TFB2M	4	9.6407e-07	0.00019	-0.49096	B
TUFM	4	9.6407e-07	0.00019	-0.6312	B
UQCRC2	4	9.6407e-07	0.00019	-0.66719	B
NDUFC1	4	2.8922e-06	0.00055	-0.66025	B
MRPS7	4	6.7485e-06	0.001238	-0.62291	B
VARS2	4	8.6766e-06	0.001536	-0.60604	B
NCKAP1	4	1.0605e-05	0.001815	-0.44485	B
PAGR1	4	1.6389e-05	0.002715	-0.28002	B
COX6C	4	3.1814e-05	0.005105	-0.63195	B
LRPPRC	4	4.1455e-05	0.006261	-0.57394	B
UPF2	4	4.1455e-05	0.006261	-0.45404	B
COA7	4	4.3383e-05	0.006365	-0.64311	B
NDUFA13	4	5.688e-05	0.008113	-0.79053	B
MRPL53	4	5.8808e-05	0.008162	-0.60465	B
MRPS33	4	6.0736e-05	0.008207	-0.44138	B
PTCD3	4	7.0377e-05	0.009266	-0.48762	B
MRPL36	4	7.4233e-05	0.009297	-0.5103	B
WDR59	4	7.4233e-05	0.009297	-0.30962	B
NSUN3	4	8.0018e-05	0.009783	-0.40516	B
ARPC2	4	8.3874e-05	0.010016	-0.39632	B
TWNK	3	9.1587e-05	0.010689	-0.4695	B
MRPS35	4	9.9299e-05	0.011331	-0.63092	B
NDUFS5	4	0.00010701	0.011946	-0.56523	B
RCC1L	3	0.0001128	0.012324	-0.48134	B
TIMM10	4	0.00011665	0.012479	-0.53153	B
MTERF3	4	0.00014943	0.015347	-0.4631	B
ZBTB17	4	0.00014943	0.015347	-0.34524	B
MRPS11	4	0.000161	0.01621	-0.4638	B
C1orf109	4	0.0001745	0.017232	-0.27684	B
GTF3C3	4	0.00021306	0.020643	-0.28905	B
ANKRD11	4	0.00022077	0.020994	-0.3293	B
NDUFV1	4	0.00023234	0.021692	-0.58844	B
TMEM189	4	0.00024969	0.022896	-0.24149	B
FARS2	4	0.00026898	0.024231	-0.53159	B
AL121594.3	4	0.00027862	0.024667	-0.53646	B
GTPBP8	4	0.00029404	0.025592	-0.55144	B
HMX2	4	0.0003326	0.028465	-0.095279	B
MRPL16	4	0.00040394	0.034004	-0.45104	B
FAM96B	4	0.00042515	0.035212	-0.26363	B
HSF1	4	0.00044829	0.036539	-0.41159	B
LIN52	4	0.00051578	0.041383	-0.26012	B
NOA1	4	0.00054663	0.043184	-0.35947	B
NDUFA5	4	0.00057555	0.044779	-0.51185	B
AURKAIP1	4	0.00063918	0.048267	-0.42196	B
BIRC5	4	0.00063339	0.048267	-0.4817	B
MRPS18B	4	0.00067967	0.050581	-0.47806	B
COG7	4	0.00073751	0.053758	-0.59554	B
PEX26	4	0.0007433	0.053758	-0.34224	B
MRPL58	4	0.00077415	0.055212	-0.44419	B
COX5A	4	0.00087441	0.060358	-0.45103	B
COX7C	4	0.00090333	0.060358	-0.50486	B
MRPL24	3	0.00091683	0.060358	-0.65958	B
PQBP1	4	0.00090526	0.060358	-0.28869	B
PTAR1	4	0.0009014	0.060358	-0.45864	B
SLIRP	4	0.00089369	0.060358	-0.51031	B
KLHL8	4	0.00097853	0.063604	-0.25372	B
NDUFAF8	4	0.0010923	0.069246	-0.31547	B
SNX33	4	0.0010904	0.069246	-0.20025	B
TMSB15B	4	0.0011675	0.07311	-0.30108	B
EIF4G2	4	0.0012022	0.074377	-0.33015	B
MRPS18C	4	0.0012176	0.074434	-0.36247	B
UQCRQ	4	0.0012562	0.075888	-0.51292	B
VPS52	3	0.0012967	0.077423	-0.39096	B
COA6	4	0.0013912	0.08211	-0.55854	B
WDR25	4	0.0015628	0.09119	-0.43686	B
ZNF207	4	0.0016032	0.092502	-0.37079	B
CTBP1	4	0.0017074	0.096344	-0.16134	B
SACM1L	4	0.0017054	0.096344	-0.32789	B
AC092718.3	4	0.0017614	0.09831	-0.23461	B
AL360181.3	4	9.6351e-07	0.00033	-0.46432	C
COX6B1	4	9.6351e-07	0.00033	-0.49048	C
CYCS	4	9.6351e-07	0.00033	-0.72768	C
MRPL3	4	9.6351e-07	0.00033	-0.37983	C
MRPL48	4	9.6351e-07	0.00033	-0.4117	C
MRPL57	4	9.6351e-07	0.00033	-0.70237	C
MTERF4	4	9.6351e-07	0.00033	-0.42335	C
NDUFA2	4	9.6351e-07	0.00033	-0.54376	C
NDUFA9	4	9.6351e-07	0.00033	-0.46748	C
NDUFAF7	4	9.6351e-07	0.00033	-0.59606	C
RTN4IP1	4	9.6351e-07	0.00033	-0.44391	C
SCO2	8	9.6351e-07	0.00033	-0.36584	C
TMEM165	4	9.6351e-07	0.00033	-0.64056	C
TMEM41B	4	9.6351e-07	0.00033	-0.39533	C
UQCRC1	4	9.6351e-07	0.00033	-0.59186	C
GRWD1	4	6.7445e-06	0.002038	-0.38266	C
MRPL44	4	6.7445e-06	0.002038	-0.41615	C
YARS2	4	1.8307e-05	0.005226	-0.45132	C
CYC1	4	2.6015e-05	0.006365	-0.44078	C
GPHA2	4	2.4088e-05	0.006365	-0.27735	C
TM9SF3	4	2.6015e-05	0.006365	-0.35236	C
MRPS16	4	3.1796e-05	0.007426	-0.42405	C
NDUFAB1	4	4.3358e-05	0.009282	-0.39093	C
TOMM22	4	4.3358e-05	0.009282	-0.34547	C
SNAP23	4	4.9139e-05	0.010099	-0.27831	C
MTG2	4	6.4555e-05	0.012757	-0.43477	C
MRPS18A	4	7.2263e-05	0.013614	-0.4201	C
OIP5	4	7.419e-05	0.013614	-0.53494	C
YRDC	4	9.1533e-05	0.016217	-0.39422	C
MTPAP	4	9.9241e-05	0.016997	-0.46563	C
CARS2	4	0.00011658	0.019323	-0.32035	C
CAPZB	4	0.00015127	0.024288	-0.35046	C
MRPL21	4	0.00016669	0.025953	-0.5681	C
NDUFB9	4	0.00019945	0.03014	-0.40634	C
COX17	4	0.00021679	0.031607	-0.4314	C
HSCB	4	0.00022835	0.031607	-0.4352	C
MRPL27	4	0.00023991	0.031607	-0.39798	C
NDUFB6	4	0.00023028	0.031607	-0.5199	C
NDUFS8	4	0.00023413	0.031607	-0.46727	C
ATP5J2-PTCD1	4	0.00025918	0.033292	-0.34838	C
NDUFAF1	4	0.00030929	0.038759	-0.44534	C
EMC1	4	0.00033626	0.039716	-0.30939	C
SCO1	4	0.00034012	0.039716	-0.37948	C
TNFRSF11B	4	0.00033626	0.039716	-0.041528	C
MRPL49	4	0.00036902	0.042134	-0.33619	C
BCLAF1	4	0.00038251	0.042725	-0.41197	C
TIMMDC1	4	0.00043261	0.047293	-0.36823	C
MRPS17	4	0.00047501	0.050846	-0.19304	C
MRPL1	4	0.00050199	0.052637	-0.31267	C
DMAC1	4	0.00051355	0.052772	-0.36457	C
KIAA0391	4	0.0005386	0.053218	-0.37855	C
MRPL45	4	0.00053089	0.053218	-0.27652	C
RBM14	4	0.00058099	0.056324	-0.19543	C
WARS2	4	0.00059834	0.056931	-0.40845	C
MRPL35	4	0.00064073	0.058126	-0.35741	C
MRPL47	4	0.00065615	0.058126	-0.34952	C
PRPF40A	4	0.00064651	0.058126	-0.31212	C
THOC6	4	0.00064651	0.058126	-0.21681	C
MRPL23	4	0.00067734	0.058986	-0.45124	C
UQCRFS1	4	0.00080453	0.068894	-0.47265	C
MINOS1	4	0.00085078	0.070824	-0.18974	C
MS4A18	4	0.00085463	0.070824	-0.20695	C
IL15RA	4	0.0008739	0.071271	-0.23527	C
AC005833.2	4	0.00091437	0.073407	-0.35609	C
OPA1	4	0.0009953	0.078675	-0.23937	C
CWC25	4	0.0010416	0.081083	-0.21087	C
SH3GLB1	4	0.0010762	0.082533	-0.23333	C
FXN	4	0.0011263	0.084732	-0.37104	C
IQSEC3	4	0.0011379	0.084732	-0.19788	C
NDUFC2	4	0.0012169	0.089321	-0.33979	C
ATPAF2	4	0.0013152	0.095175	-0.22311	C
GABPB1	4	0.0013479	0.096191	-0.28672	C
PALB2	4	0.0013788	0.097043	-0.2826	C
MRPL30	4	0.001452	0.100816	-0.35111	C

### Sheet: single mCherry Batch 1
id	num	neg|p-value	neg|fdr	neg|lfc	pool
EXT2	4	9.9388e-07	0.000413	-0.40944	A
SLC35B2	4	9.9388e-07	0.000413	-0.55774	A
ATP6V0B	4	9.9388e-07	0.000413	-0.35268	A
ATP6V1C1	4	9.9388e-07	0.000413	-0.46086	A
EXT1	4	9.9388e-07	0.000413	-0.51727	A
SLC39A9	4	9.9388e-07	0.000413	-0.35918	A
ATP6V1E1	4	9.9388e-07	0.000413	-0.37344	A
ARFRP1	4	9.9388e-07	0.000413	-0.47436	A
UBA3	4	9.9388e-07	0.000413	-0.37734	A
ATP6V1G1	4	9.9388e-07	0.000413	-0.42367	A
NEDD8	4	9.9388e-07	0.000413	-0.42588	A
UBA1	4	9.9388e-07	0.000413	-0.33805	A
ATP6V0D1	4	2.9816e-06	0.001142	-0.37195	A
ATP6V1A	4	4.9694e-06	0.001768	-0.3811	A
ATP6V1B2	4	1.292e-05	0.00429	-0.39596	A
RNASEK	4	1.6896e-05	0.00526	-0.38357	A
UBE2N	4	2.0871e-05	0.006115	-0.30423	A
AURKB	4	3.2798e-05	0.009076	-0.40322	A
ATP6V0C	4	4.4724e-05	0.011139	-0.37335	A
SLC35A2	4	4.4724e-05	0.011139	-0.2778	A
NVL	4	5.2675e-05	0.012494	-0.23062	A
DDX3X	4	6.0626e-05	0.013726	-0.29851	A
ATP6V1D	4	7.0565e-05	0.015282	-0.29935	A
DTYMK	4	0.00012423	0.025784	-0.2624	A
KIF11	4	0.00013616	0.027129	-0.41097	A
DDX46	4	0.000162	0.029173	-0.23724	A
DYNC1H1	4	0.000162	0.029173	-0.27208	A
NDST1	4	0.00016399	0.029173	-0.32553	A
ATP6V1F	4	0.00018188	0.031239	-0.26027	A
UBE2L3	4	0.00020176	0.033498	-0.20124	A
SVOPL	4	0.00033891	0.054455	0.0011255	A
RFC4	4	0.00037668	0.057456	-0.24244	A
RFC2	4	0.00038065	0.057456	-0.31799	A
MGAT1	4	0.00040451	0.05926	-0.22592	A
ATP6V1H	4	0.00045023	0.064074	-0.26846	A
PRDM8	4	0.00049793	0.068894	-0.22655	A
ARL1	4	0.00056154	0.075595	-0.20153	A
KCTD10	4	0.00060527	0.079338	-0.18023	A
EXTL3	4	0.00065298	0.083397	-0.29604	A
BIRC5	4	9.6407e-07	0.00099	-0.97859	B
NCKAP1	4	9.6407e-07	0.00099	-0.49042	B
COG8	8	9.6407e-07	0.00099	-0.4229	B
COG7	4	9.6407e-07	0.00099	-0.77085	B
VPS52	3	9.6407e-07	0.00099	-0.60179	B
PRC1	4	1.0605e-05	0.009076	-0.49851	B
E2F3	4	1.2533e-05	0.009194	-0.30245	B
CFL1	4	1.6389e-05	0.01052	-0.48867	B
RTFDC1	4	2.2174e-05	0.012651	-0.33134	B
VPS54	4	4.1455e-05	0.021287	-0.35806	B
EXOC1	4	7.6161e-05	0.03125	-0.27305	B
SBF1	4	7.809e-05	0.03125	-0.3491	B
LIN52	4	8.1946e-05	0.03125	-0.52699	B
TARDBP	4	8.773e-05	0.03125	-0.33893	B
SACM1L	4	9.7371e-05	0.03125	-0.36848	B
COPS2	4	9.7371e-05	0.03125	-0.34143	B
FBXW7	4	0.00012822	0.03873	-0.33582	B
TMEM170B	4	0.000161	0.044033	-0.23006	B
COG1	4	0.00016293	0.044033	-0.32547	B
CLTC	4	0.00018028	0.046287	-0.42405	B
ARL2-SNX15	4	0.00021113	0.05063	-0.45938	B
WDR1	4	0.00021692	0.05063	-0.49484	B
MAD2L2	4	0.00033068	0.071163	-0.51385	B
PTPN5	4	0.0003326	0.071163	0.019661	B
GDI2	4	0.00039816	0.08016	-0.30663	B
SMC3	4	0.00040587	0.08016	-0.413	B
MOB4	4	0.00048493	0.092226	-0.38585	B
CAPZB	4	9.6351e-07	0.000825	-0.52676	C
TMEM165	4	9.6351e-07	0.000825	-0.59669	C
NPRL2	4	9.6351e-07	0.000825	-0.3634	C
SYS1-DBNDD2	4	9.6351e-07	0.000825	-0.49869	C
COG5	4	9.6351e-07	0.000825	-0.63239	C
NPRL3	4	9.6351e-07	0.000825	-0.32864	C
HYOU1	4	2.8905e-06	0.002122	-0.45272	C
COG4	4	2.4088e-05	0.013751	-0.44773	C
WDHD1	4	2.4088e-05	0.013751	-0.37999	C
ASNA1	4	6.2628e-05	0.030116	-0.36057	C
ZNF511-PRAP1	4	6.4555e-05	0.030116	-0.37898	C
FOXB1	4	7.0336e-05	0.030116	-0.24853	C
GOLGA6L4	4	8.5752e-05	0.033892	-0.41835	C
VPS53	4	0.00011466	0.042079	-0.29796	C
TOP2A	4	0.00012429	0.042574	-0.48256	C
TIMELESS	4	0.00015127	0.047467	-0.3538	C
RAD51	4	0.00015705	0.047467	-0.37262	C
KATNB1	4	0.00020523	0.058581	-0.23299	C
SRBD1	4	0.00024377	0.06592	-0.3421	C
IGSF5	4	0.00033626	0.086386	-0.1138	C

### Sheet: single mCherry Batch 2
id	num	neg|p-value	neg|fdr	neg|lfc	pool
SLC35B2	4	9.9388e-07	0.000291	-0.71202	A
EXT2	4	9.9388e-07	0.000291	-0.49797	A
B4GALT7	4	9.9388e-07	0.000291	-0.43962	A
SLC39A9	4	9.9388e-07	0.000291	-0.51474	A
EXT1	4	9.9388e-07	0.000291	-0.4066	A
EXTL3	4	9.9388e-07	0.000291	-0.54962	A
PCYT1A	4	9.9388e-07	0.000291	-0.35311	A
RNASEK	4	9.9388e-07	0.000291	-0.35788	A
ATP6V1C1	4	9.9388e-07	0.000291	-0.36075	A
SKP1	4	9.9388e-07	0.000291	-0.36026	A
SELENOI	4	9.9388e-07	0.000291	-0.41508	A
ATP6V1G1	4	9.9388e-07	0.000291	-0.38787	A
AURKB	4	9.9388e-07	0.000291	-0.5399	A
NDST1	4	9.9388e-07	0.000291	-0.35713	A
PCYT2	4	9.9388e-07	0.000291	-0.24248	A
SPATA5	4	9.9388e-07	0.000291	-0.34497	A
PPIL2	4	9.9388e-07	0.000291	-0.27982	A
NEDD8	4	2.9816e-06	0.000825	-0.4002	A
UBA2	4	8.9449e-06	0.002345	-0.38824	A
UBA3	4	1.0933e-05	0.002723	-0.37268	A
COPS5	4	1.6896e-05	0.004008	-0.29453	A
CSNK2B	4	1.8884e-05	0.004275	-0.28274	A
GAPDH	4	2.2859e-05	0.00495	-0.28083	A
NMT1	4	3.081e-05	0.006394	-0.41054	A
SPATA5L1	4	5.0688e-05	0.010099	-0.33737	A
NVL	4	5.8639e-05	0.011234	-0.27642	A
DDX55	4	8.4479e-05	0.015585	-0.28909	A
CTSG	4	0.00012026	0.021393	-0.20897	A
DHX9	4	0.00014809	0.025248	-0.24934	A
TNPO1	4	0.00015206	0.025248	-0.34535	A
ARIH1	4	0.00016796	0.026988	-0.28149	A
RPP21	4	0.00019579	0.030476	-0.2192	A
SCYL1	4	0.00022561	0.034053	-0.274	A
ATP6AP1	4	0.00025344	0.037129	-0.26817	A
ARF1	4	0.00026536	0.037765	-0.25494	A
ATP6V1D	4	0.00029518	0.040842	-0.28992	A
LCMT1	4	0.00032897	0.043793	-0.26857	A
PIAS4	4	0.00033891	0.043793	0.034899	A
PTEN	4	0.00034289	0.043793	-0.23796	A
SLC35A2	4	0.00041047	0.051114	-0.2574	A
B3GNT4	4	0.00048203	0.057638	-0.13709	A
SPTLC2	4	0.00048601	0.057638	-0.23196	A
DICER1	4	0.00053172	0.061593	-0.21287	A
HSD17B12	4	0.00055359	0.062156	-0.2642	A
GGPS1	4	0.00056154	0.062156	-0.21465	A
METTL25	4	0.00061521	0.066316	-0.16219	A
NAE1	4	0.00063707	0.066316	-0.23398	A
SDHC	4	0.00063906	0.066316	-0.20159	A
DPAGT1	4	0.00068677	0.069812	-0.21511	A
ANG	4	0.00070466	0.070198	-0.14231	A
ARFRP1	4	0.00083187	0.081246	-0.29027	A
ABCE1	4	0.00086368	0.08273	-0.20269	A
PDSS1	4	0.00099885	0.092492	-0.20044	A
CDC7	4	0.0010048	0.092492	-0.18182	A
DPF3	4	0.0010605	0.092492	-0.14349	A
PRMT1	4	0.0010644	0.092492	-0.17346	A
NAA15	4	0.0010843	0.092492	-0.23717	A
CMPK1	4	0.0010843	0.092492	-0.24164	A
COQ2	4	0.0011082	0.092492	-0.0081655	A
SPTLC1	4	0.0011141	0.092492	-0.24038	A
SRSF7	4	0.0011718	0.094601	-0.32574	A
RFC4	4	0.0011936	0.094601	-0.19329	A
ISG20L2	4	0.0011976	0.094601	-0.25604	A
INO80	4	0.0012155	0.094601	-0.25691	A
ABCB7	4	0.0012533	0.09604	-0.26172	A
SGMS1	4	0.0012771	0.096385	-0.18578	A
ARPC2	4	9.6407e-07	0.00165	-0.43886	B
ARPC4-TTLL3	4	9.6407e-07	0.00165	-0.63881	B
COG7	4	9.6407e-07	0.00165	-0.5355	B
COG8	8	1.2533e-05	0.010726	-0.38364	B
NCKAP1	4	8.6766e-06	0.010726	-0.48213	B
CFL1	4	1.0605e-05	0.010726	-0.54216	B
MAD2L2	4	4.5311e-05	0.033239	-0.55931	B
MTBP	4	5.4952e-05	0.035272	-0.46116	B
MOB4	4	8.773e-05	0.04505	-0.45789	B
TMSB15B	4	8.773e-05	0.04505	-0.28542	B
TSC2	4	0.00010123	0.047255	-0.32419	B
TLN1	4	0.00013015	0.055693	-0.32295	B
BIRC5	4	0.00016293	0.063036	-0.39238	B
RNF8	4	0.00017642	0.063036	-0.32987	B
TUBB	4	0.00018414	0.063036	-0.64905	B
TMEM165	4	9.6351e-07	0.00165	-0.67378	C
CAPZB	4	9.6351e-07	0.00165	-0.61769	C
COG5	4	9.6351e-07	0.00165	-0.44094	C
CAMLG	4	2.6015e-05	0.033416	-0.37104	C
GOSR2	4	4.9139e-05	0.050495	-0.30702	C
RAB35	4	6.2628e-05	0.05363	-0.40725	C
CTCF	4	7.419e-05	0.054455	-0.29746	C
HYOU1	4	0.00012429	0.079827	-0.35574	C
RBBP4	4	0.00017247	0.09846	-0.3823	C
