## Supplemental Table 2 for "Self-amplifying mRNA expression is governed by mitochondrial machinery and ACSL4"

### Sheet: SupplementalTable2
ID	Gene	Source (Design/Production)	Guide RNA Sequence(s)
ACSL4	ACSL4	Synthego	Contact Synthego for sequence
PRKRA	PRKRA	Synthego	Contact Synthego for sequence
TMEM189	TMEM189	Synthego	Contact Synthego for sequence
ACSL4_B	ACSL4	IDT	Contact IDT for sequence
