## Supplemental Table 3 for "Self-amplifying mRNA expression is governed by mitochondrial machinery and ACSL4"

### Sheet: SupplementalTable3
gRNA ID	Gene	Purpose	Sequence	PAM	Design Source	Production Source
CD.Cas9.BPFC6002.AA	ACSL4	CRISPRa	rGrCrGrCrGrCrArCrCrCrGrGrArCrArGrCrCrGrGrGrUrUrUrUrArGrArGrCrUrArUrGrCrU	CGG	CRISPick	IDT
			GCGCGCACCCGGACAGCCGG
Primer ID	Gene	Purpose	Sequence	Target	Design Source	Production Source
Hs.PT.58.1852589	ACSL4	qPCR	GTACAGTCTCCTTTGCTTCCTT	Exon 9-10	IDT / Ref Seq # NM_004458	IDT
			TCATGTGCTAGAACTGACAGC
Hs.PT.58.19255842	ACSL4	qPCR	TGATTGCAGCACAGACCTG	Exon 5-6	IDT / Ref Seq # NM_004458	IDT
			GGTAATCAGATAGGAAGCCTCAG
Lentivirus Name	Gene	Purpose	Sequence	Size	Vector	Selection
ACSL4	ACSL4	ORF	See full design sequence at OriGene	2010 bp	pLenti-C-Myc-DDK-P2A-Puro	Puromycin
pLenti	-	ORF control	See full design sequence at OriGene	N/A	pLenti-C-Myc-DDK-P2A-Puro	Puromycin
